# Structural perturbation of chromatin domains with multiple developmental regulators can severely impact gene regulation and development

**DOI:** 10.1101/2024.08.03.606480

**Authors:** Shreeta Chakraborty, Nina Wenzlitschke, Matthew J. Anderson, Ariel Eraso, Manon Baudic, Joyce J. Thompson, Alicia A. Evans, Lilly M. Shatford‑Adams, Raj Chari, Parirokh Awasthi, Ryan K. Dale, Mark Lewandoski, Timothy J. Petros, Pedro P. Rocha

## Abstract

Chromatin domain boundaries delimited by CTCF motifs can restrict the range of enhancer action. However, disruption of domain structure often results in mild gene dysregulation and thus predicting the impact of boundary rearrangements on animal development remains challenging. Here, we tested whether structural perturbation of a chromatin domain with multiple developmental regulators can result in more acute gene dysregulation and severe developmental phenotypes. We targeted clusters of CTCF motifs in a domain of the mouse genome containing three FGF ligand genes—*Fgf3, Fgf4*, and *Fgf15*—that regulate several developmental processes. Deletion of the 23.9kb cluster that defines the centromeric boundary of this domain resulted in ectopic interactions of the FGF genes with enhancers located across the deleted boundary that are active in the developing brain. This caused strong induction of FGF expression and perinatal lethality with encephalocele and orofacial cleft phenotypes. Heterozygous boundary deletion was sufficient to cause these fully penetrant phenotypes, and strikingly, loss of a single CTCF motif within the cluster also recapitulated ectopic FGF expression and caused encephalocele. However, such phenotypic sensitivity to perturbation of domain structure did not extend to all CTCF clusters of this domain, nor to all developmental processes controlled by these three FGF genes—for example, the ability to undergo lineage specification in the blastocyst and pre-implantation development were not affected. By tracing the impact of different chromosomal rearrangements throughout mouse development, we start to uncover the determinants of phenotypic robustness and sensitivity to perturbation of chromatin boundaries. Our data show how small sequence variants at certain domain boundaries can have a surprisingly outsized effect and must be considered as potential sources of gene dysregulation during development and disease.
