## Supplementary material for "Structural perturbation of chromatin domains with multiple developmental regulators can severely impact gene regulation and development": Table S1

### Sheet: Sheet1
CHiC samples and reads
Tissue	Sample	Dedup pairs on Fgf	Total per group
Stem cells	ES_WT_rep1	3306244
Stem cells	ES_WT_rep2	2492423
Stem cells	ES_WT_rep3	115430
Stem cells	ES_WT_rep4	601624
Stem cells	ES_WT_rep5	553952
Stem cells	ES_WT_rep6	1511887
Stem cells	ES_WT_rep7	1765246	10346806
Stem cells	ES_C5-C6d_rep1	313272
Stem cells	ES_C5-C6d_rep2	492255
Stem cells	ES_C5-C6d_rep3	2902037
Stem cells	ES_C5-C6d_rep4	2953248	6660812
Stem cells	ES_C7-C10d_rep1	2167316
Stem cells	ES_C7-C10d_rep2	2483860
Stem cells	ES_C7-C10d_rep3	2256162	6907338
XEN cells	XEN_WT_rep1	44330
XEN cells	XEN_WT_rep2	386438
XEN cells	XEN_WT_rep3	1258273
XEN cells	XEN_WT_rep4	1055694
XEN cells	XEN_WT_rep5	1680977	4425712
XEN cells	XEN_C5-C6d_rep1	131047
XEN cells	XEN_C5-C6d_rep2	332118
XEN cells	XEN_C5-C6d_rep3	1581569	2044734
Midbrain	C1-C4flxflx;CRE_rep1	197839
Midbrain	C1-C4flxflx;CRE_rep2	306337
Midbrain	C1-C4flxflx;CRE_rep3	1019549
Midbrain	C1-C4flxflx;CRE_rep4	358414
Midbrain	C1-C4flxflx;CRE_rep5	304183
Midbrain	C1-C4flxflx;CRE_rep6	427227
Midbrain	C1-C4flxflx;CRE_rep7	209510	2625220
Midbrain	C1-C4flxflx_rep1	398016
Midbrain	C1-C4flxflx_rep2	488265
Midbrain	C1-C4flxflx_rep3	367005
Midbrain	C1-C4flxflx_rep4	322049
Midbrain	C1-C4flxflx_rep5	277066	1852401
RCMC samples and reads
Tissue	Sample	Dedup pairs on Fgf	Total per group
Stem cells	RCMC_ES_WT_rep1	7364319
Stem cells	RCMC_ES_WT_rep2	6655830	14020149
Stem cells	RCMC_ES_C5-C6d_rep1	8579168
Stem cells	RCMC_ES_C5-C6d_rep2	6206702	14785870
Midbrain	C1-C4flxflx_rep1	4740227
Midbrain	C1-C4flxflx_rep2	387870
Midbrain	C1-C4flxflx_rep3	27337
Midbrain	C1-C4flxflx;CRE_rep1	2004316
Midbrain	C1-C4flxflx;CRE_rep2	377370
Midbrain	C1-C4flxflx;CRE_rep3	27339
RNAseq in blastocysts
Tissue	Sample	Million Unique Reads
E4.5 blastocysts	E4.5_C7-C10_WT	52.5187
E4.5 blastocysts	E4.5_C7-C10_HOM	54.3562
E4.5 blastocysts	E4.5_C7-C10_WT	38.9156
E4.5 blastocysts	E4.5_C7-C10_HOM	50.04
E4.5 blastocysts	E4.5_C7-C10_WT	27.3452
E4.5 blastocysts	E4.5_C7-C10_HOM	23.5404
E4.5 blastocysts	E4.5_C7-C10_WT	37.6037
E4.5 blastocysts	E4.5_C7-C10_HOM	47.7308
E4.5 blastocysts	E4.5_C5-C6_HOM	22.1441
E4.5 blastocysts	E4.5_C5-C6_WT	16.5135
E4.5 blastocysts	E4.5_C5-C6_WT	18.45
E4.5 blastocysts	E4.5_C5-C6_WT	18.6711
E4.5 blastocysts	E4.5_C5-C6_HOM	12.7697
E4.5 blastocysts	E4.5_C5-C6_HOM	14.0288
E4.5 blastocysts	E4.5_C5-C6_WT	5.6704
E4.5 blastocysts	E4.5_C5-C6_HOM	12.8081
RNAseq
Tissue	Sample	Million Unique Reads
Midbrain	C1-C4flxflx_rep1	11.2332
Midbrain	C1-C4flxflx_rep2	7.8899
Midbrain	C1-C4flxflx_rep3	7.191
Midbrain	C1-C4flxflx;CRE_rep1	8.0085
Midbrain	C1-C4flxflx;CRE_rep2	10.4667
Midbrain	C1-C4flxflx;CRE_rep3	7.1868
Midbrain	C1-C4flxflx;CRE_rep4	7.8637
Anterior Forebrain	C1-C4flxflx_rep1	12.6474
Anterior Forebrain	C1-C4flxflx_rep2	11.3864
Anterior Forebrain	C1-C4flxflx_rep3	12.831
Anterior Forebrain	C1-C4flxflx;CRE_rep1	6.3279
Anterior Forebrain	C1-C4flxflx;CRE_rep2	16.3875
Anterior Forebrain	C1-C4flxflx;CRE_rep3	6.9915
Anterior Forebrain	C1-C4flxflx;CRE_rep4	7.0064
Cut&Run samples and reads
Tissue - Target	Sample - target	Uniquelly mapped reads
ES cells H3K27ac	WT_rep1	33535464
ES cells H3K27ac	WT_rep2	29846321
ES cells H3K27ac	C7-C10d_rep1	29846321
ES cells H3K27ac	C7-C10d_rep2	31124221
ES cells H3K27ac	C5-C6d_rep1	31783848
ES cells H3K27ac	C5-C6d_rep2	24009076
ES cells - IgG	WT_rep1	29366238
ES cells - IgG	WT_rep1	35406421
Public datasets
Assay	Target	Cell type	Accession #
ChIP-seq	CTCF	P0midbrain	ENCSR985ZTV
ChIP-seq	H3K27me3	11.5midbrain	ENCSR545BRW
ChIP-seq	H3K27ac	11.5midbrain	ENCSR088UKA
ChIP-seq	H3K4me3	11.5midbrain	ENCSR283RFW
ChIP-seq	H3K27ac	10.5midbrain	ENCFF404RRQ.
ChIP-seq	H3K27ac	10.5forebrain	ENCFF796FAE
ATAC-seq	na	11.5midbrain	ENCSR382RUC
ATAC-seq	na	11.5forebrain	ENCFF326ULQ
ChIP-seq	RAD21	E11.5-head	GSM5720443
ChIP-seq	CTCF	ES cells	GSM2418864
ChIP-seq	Rad21	ES cells	GSM2418864
Cut&Tag	H3K27ac	ES cells	GSE181100
Cut&Tag	H3K27ac	XEN cells	GSE181100
Cut&Tag	H3K27me3	ES cells	GSE181100
Cut&Tag	H3K27me3	XEN cells	GSE181100
CHiC and Region Capture MicroC probes
Region/Probe Set	Chromosome	start	end
CHiC	7	144565206	145166612
RCMC	7	144530000	145270000
Promoter CHiC probes
Region/Probe Set	Sequence
Fgf3 probe1	GATCTGGCTTCTGCTGCTCAGCTTGCTGGAACCCAGCTGGCCAACTACGGGGCCCGGGACGCGACTACGACGCGATGCGGGCGGCCGTGGTGGCGTTTACGAGCACCTCGGCGGGGCGCC
Fgf3 probe2	GGCATCTGACGACAGGCTTGTCCCGCGTCCTGCGCCCTGCAAGAGAGCGCGACAGGACAAACAGGCGTCCCCTCGTGTTCCGGATGCTGCTGACACGCACCCACAGCCCGCAGCTCGATC
Fgf4 probe1	GATCAACAGGTTCGAGTGCGGGGCGGAGCCAAGAGTAAGGGGTTGGGGTCTCTCCAGGTGACAGTAGCCACCGCCAGGCCCGCGCCTCCTCCCCCGGCGGTGATTGGCAGGCGGCCTGCG
Fgf4 probe2	CACGGGAGCCCGGGACAAGCGCCCAGACTGAGGCTGGACTTGAGGGCCACCGGTAGACAGGAGATGAGCTCTTAAAGCTTGCTTTGGGGACCCTGGGCTTTTCACCCCAGCATCGAGATC
Fgf15 probe1	GATCTGGCCGGCCTGGGCGGGGTCACTGGGTTGGGGCTTGAATGGGTGTGTGCGGGGGGCGGAGACTTGATGCAATTAGGAGGAGAAATGCTCTGATGCCCGGGTCACCTACCCGCGGGG
Fgf15 probe2	TCATGGCGAGAAAGTGGAACGGGCGTGCGGTGGCCCGAGCCCTGGTCCTGGCCACTCTGTGGCTGGCTGTGTCTGGGCGTCCCCTGGCTCAGCAATCCCAGTCTGTGTCAGATGAAGATC
Antibodies
Cut&Run
Target	Company	Catalogue	Dilution
H3K27ac	Abcam	ab4729	01:50:00
IgG	Millipore	ab46540	01:50:00
PCR primers for genotyping
Line	Primer 1	Primer 2	Primer 3
C5-C6∆	agtattgggatgacaggcacaaa	TTCCAGAGTTGCATCTGGATAGG	CTGTATCCCTGACCTGGTTCTCC
C7-C10∆	cttcgtgccatgaatgcttactg	tttttaaccaccgagctttctcc	tgaatctctcctttagcacgctatc
C1-C4flxrescue	CCAACTAGGTGACAAGTGGCAGA	GCTTTTGAAAGGGACAGTCACG	aacctgggggaaggactcac
RosaCre-ERt2	AAAGTCGCTCTGAGTTGTTAT	GGAGCGGGAGAAATGGATATG	CCTGATCCTGGCAATTTCG
CRE	TTACGTCCATCGTGGACAGC	TGGGCTGGGTGTTAGCCTTA
F0 identification primers
Line	Primer 1	Primer 2
C1-C4∆	gggaactgcattcatcaccgtag	acagggcgttaggcttggagtag
C5-C6∆	tctggggactctaaagcctgtcc	agtattgggatgacaggcacaaa
C7-C10∆	TCTAGGACGTGGCTCAGCAGGTA	TCTAGGACGTGGCTCAGCAGGTA
gRNAs oligos
Locus/Deletion	gRNA 1	gRNA2
C1-C4∆	TCCTGGAGTGAATCCTTCTC	ACAGTCACGCTGCTAATGCT
C5-C6∆	ATGTAATTGTAGGGACTCCC	AGAAGCAGCGCTAAAGCAGA
C7-C10∆	CTAAAGGTCATGCTGCCCCG	TGGATATTTGCCCTACAAGG
ABEs-C4∆	GTATGAGGGTCCTAATCCACTGG	TCTGCCACTTGTCACCTAGTTGG
C1∆	TCCTGGAGTGAATCCTTCTCAGG	GGTCCAAGCTTAAAAGTCAGAGG
C2-C4∆	GTCCAGGCTCCGATGCAGAGAGG	TCTGCCACTTGTCACCTAGTTGG
C1-C4 Repair Template homology loxP 4 CTCF motifs loxP homology
gggactacagcaagtccctctctgcatgtcttagggtatgcaggccaccattactggcatcctgcctccaaaacactgtttatactgacaatggtggccttcaaatgccccccacacacacacaccttccctcaaccaagatttagaagggccacgcctctgagcttctactgacctcacagaacctgttgcttcaaggaggggcaggtttgagcataggtgctgggaggggcaagctcaaaccctgtagccagggcagccataggcccccagagctgcaactctgaggcacagggtgaggaaaggagagtgtgagccctgccttcctggggaatgtgagtccgtaagagcaactgaagaaaatctgtgggagctggctgccaagatggactccaggag…
Deletion Junctions
Mouse Line	5'end INSERTED DNA (Deleted DNA) 3' end
C1-C4∆	tactcattctaggggagaacctgggggaaggactcaccctgagATTAGCAGCGTGACTGTCCCTTTCAAAAGCCCCTGTCTCCC
C5-C6∆	TCCAGAGTTGCATCTGGATAGGTCTGATGTAATTGTAGGGACTagagggctagtgcataacacaagaagcgtggggttccaccc
C7-C10∆	ctataaggagaaaataaacacacaaactaaaggtcatgctgccTAGGGCAAATATCCATGAAAAGGGAGCCTAGGTCTGG
